# The CUT&RUN Greenlist: genomic regions of consistent noise are effective normalizing factors for quantitative epigenome mapping

**DOI:** 10.1101/2023.10.26.564165

**Authors:** Fabio N. de Mello, Ana C. Tahira, Maria Gabriela Berzoti-Coelho, Sergio Verjovski-Almeida

## Abstract

Cleavage Under Targets and Release Using Nuclease (CUT&RUN) is a recent development for epigenome mapping, but its unique methodology can hamper proper quantitative analyses. As traditional normalization approaches have been shown to be inaccurate, we sought to determine endogenous normalization factors based on regions of constant nonspecific signal. This constancy was determined by applying Shannon’s information entropy, and the set of normalizer regions, which we named the “greenlist,” was extensively validated using publicly available datasets. We demonstrate here that the greenlist normalization outperforms the current top standards, and remains consistent across different experimental set-ups, cell lines, and antibodies; the approach can even be applied to other organisms or to CUT&Tag. Requiring no additional experimental steps and no added cost, this approach can be universally applied to CUT&RUN experiments to greatly minimize the interference of technical variation over the biological epigenome changes of interest.
