## Supplementary Materias S2 for "The CUT&RUN Greenlist: genomic regions of consistent noise are effective normalizing factors for quantitative epigenome mapping"

### Sheet: ANCOVA all bins, human CUT&RUN 
Association to main meta-factors
	PC1 (40.03 %)	PC2 (11.219 %)	PC3 (7.344 %)	PC4 (4.918 %)	PC5 (3.606 %)	PC6 (2.457 %)	PC7 (1.971 %)	PC8 (1.731 %)	PC9 (1.532 %)	PC10 (1.501 %)
Cell line	0.000391379	0.00834676	5.69459e-12	0.0145025	2.3434e-06	0.0047839	5.90496e-10	3.19232e-05	9.69307e-05	0.282421
Ab host organism	0.000410804	3.84539e-05	0.0392199	0.269543	0.0691624	2.19963e-05	0.00274861	0.119323	0.246557	0.858341
Ab host organism	0.000648871	3.53196e-08	0.044359	0.467255	0.0566553	3.27161e-05	0.00241355	0.418109	0.104035	0.747474
Ab brand	0.00265468	4.5264e-07	0.137944	0.49006	0.152755	6.73087e-05	0.00209912	0.177057	0.216574	0.692318
CnR protocol	0.228553	8.68468e-08	0.243449	0.864774	0.0814205	0.386955	0.583139	0.81985	0.121393	0.269897
Lab	0.997556	0.996811	0.988342	0.99363	0.967134	0.929606	0.971712	0.987509	0.966497	0.982647
Lab affiliation	0.997556	0.996811	0.988342	0.99363	0.967134	0.929606	0.971712	0.987509	0.966497	0.982647
No-antibody control	0.00660516	0.321139	0.227424	0.338844	0.164224	4.39907e-06	0.688484	0.32648	0.0682784	0.969622
Library size	0.00867822	0.000438311	0.30105	0.872569	0.49404	0.047819	0.393155	0.661423	0.577034	0.542648
Bias towards specif cell types
	PC1 (40.03 %)	PC2 (11.219 %)	PC3 (7.344 %)	PC4 (4.918 %)	PC5 (3.606 %)	PC6 (2.457 %)	PC7 (1.971 %)	PC8 (1.731 %)	PC9 (1.532 %)	PC10 (1.501 %)
Adenocarcinoma	0.783272	0.537426	0.141542	0.364027	0.552591	0.579317	0.192645	0.483349	0.557771	0.839828
AML	0.000370134	0.0521994	0.795324	0.474027	0.00156256	0.410183	0.092366	0.154771	0.903891	0.629882
B lymphocyte	0.299642	0.561293	0.790239	0.473053	0.0473701	0.214189	0.0702997	0.038675	0.191337	0.00340232
Bladder carcinoma	0.401811	0.511574	0.1199	0.160018	0.390429	0.48606	0.0185702	0.0931302	0.105181	0.208751
Bone	0.00169002	0.454866	0.144304	0.944315	0.0100195	0.0352934	0.383985	0.225878	0.0196365	0.854247
Brain	0.0151683	0.0326721	0.184172	0.142613	0.284766	0.0194899	0.682647	0.00559328	0.0569882	0.988339
Breast	0.98606	0.000958666	0.738604	0.702599	0.629984	0.677204	0.223832	0.911206	0.73051	0.384507
Breast cancer	0.930293	0.627451	0.295369	0.449217	0.131842	0.089693	0.475084	0.489536	0.495991	0.371503
CAR T cell	0.197311	0.0012696	0.0022964	0.770997	0.549487	0.381943	0.0238957	0.603475	7.84511e-06	0.00316438
Carcinoma	0.79493	0.124828	0.645228	0.557264	0.323186	0.0977847	0.00839222	0.0107796	0.00221263	0.69055
CD34	0.124845	0.456595	0.0111208	0.617869	0.0959819	0.237682	0.411262	0.604076	0.28393	0.988882
Cervix	0.675919	0.000155083	0.0817957	0.949253	0.82723	0.376096	0.0769577	0.801487	0.830432	0.712462
Chondrocyte	0.0619836	0.910718	0.000107458	0.733209	0.933887	0.013918	0.856904	0.678178	0.0192992	0.275619
Colorectal	0.755295	0.0399754	0.867324	0.37421	0.00193326	0.0176536	0.0536205	0.00328993	0.00111974	0.181519
Embryo	0.0074006	0.12736	0.104436	0.77031	0.000165424	2.1145e-05	0.0318397	0.0538279	0.00579368	0.173068
Endometriotic	0.244477	0.2478	7.26486e-05	0.31774	0.195393	0.101096	0.0126394	0.0124117	8.73183e-05	0.0326607
Epithelial	0.233293	0.100457	0.321876	0.752581	0.0189768	0.0165343	0.114453	0.113439	0.00812183	0.489127
Erythroid Progenitor	0.000916207	0.961879	0.896499	0.0251274	0.0544392	0.237948	0.682844	0.803049	0.140449	0.00588265
ESC	1.12081e-09	3.61092e-10	0.000621676	0.505806	0.0173502	0.0101385	0.0995274	0.00381574	9.80676e-16	0.0115147
Ewings sarcoma	0.221208	0.276082	0.0168727	0.767958	0.0262151	0.648061	0.0278556	0.00716523	0.571696	0.0533519
Fibroblast	0.568304	0.686601	0.108086	0.88642	0.0368798	0.00170066	0.968782	0.447289	0.00920037	0.664123
Glioblastoma	0.666714	0.138179	0.00353185	0.573743	0.162947	0.0223487	0.322417	0.909238	0.645291	0.474285
Glioma	4.33433e-05	0.0029237	0.00473486	5.73052e-06	0.449941	0.101262	1.33912e-07	2.17957e-07	0.689804	0.686118
Hepatocellular carcinoma	0.00692048	0.29801	0.31807	0.116391	0.43126	0.242929	0.058751	0.648813	0.613771	0.145256
Hodgkin lymphoma	0.0296359	0.781958	0.524828	0.263782	0.0218828	0.0628532	0.301331	0.123128	0.5286	0.271242
hPSC	0.000231125	0.4186	0.343318	0.824399	0.424149	0.229545	0.975821	0.347337	0.0170458	0.211365
HSPC	0.0207784	0.892847	0.089101	0.787013	0.872052	0.571428	0.980994	0.478624	0.106647	0.901214
Immortalized	0.147243	0.201471	0.807303	0.338371	0.0807128	0.516538	0.450581	0.323179	0.590577	0.0001081
iPS	0.112151	0.112044	0.279504	0.976711	0.774961	0.070665	0.856913	0.28456	0.678188	0.84549
Islet	0.0019924	0.154957	0.113016	0.565681	0.367317	0.0157363	0.625628	0.746271	0.311146	0.586178
Keratinocyte	0.86636	0.180222	0.0187894	0.154762	0.0314858	0.109006	0.856865	0.00574227	0.274784	0.103749
Kidney	0.2753	0.0864346	0.892417	0.777251	3.44414e-05	0.0983372	0.00502502	0.00177902	0.000350592	0.978719
Large cell lymphoma	2.43341e-05	0.551487	0.7324	0.774698	0.859608	0.4251	0.604997	0.441217	0.417119	0.322995
Leukemia	0.0126662	0.338331	0.774003	0.85391	0.00264856	0.598036	0.324341	0.502633	0.270596	0.96518
Lung	0.824201	0.969447	0.62017	0.720867	0.00314376	4.55112e-06	0.407737	0.572971	0.00764098	0.958183
Lymphoblast	0.18614	0.901418	0.251603	0.74929	0.122826	0.50594	0.909686	0.624819	0.58974	0.645511
Lymphoblastic leukemia	0.939726	0.0320595	0.524105	0.158632	0.00545375	0.793794	0.0333973	0.0226969	0.00369076	0.406942
Lymphoma	6.78215e-05	0.655916	0.562914	0.711156	0.0431202	0.273066	0.204627	0.0888588	0.995719	0.134284
Melanocyte	0.00346488	0.162689	0.03941	0.50372	0.89811	0.611104	0.120765	0.0416712	0.210244	0.683357
Melanoma	0.264717	2.53125e-06	0.00108859	0.242419	1.12067e-05	0.00470984	0.631492	0.11121	0.14455	0.485758
Merkel cell carcinoma	0.933976	0.181185	0.123008	0.0765118	0.484417	0.76393	0.0706737	0.124651	0.422058	0.596556
Muscle	7.74757e-12	0.757385	0.0843201	0.282487	0.000832153	0.345159	0.172713	0.432336	0.0189174	0.0340634
Myeloid dendritic cells	0.150255	0.000678826	9.95141e-14	0.377445	0.00340491	0.00328051	0.431043	0.341895	0.284508	0.462403
Myeloid leukemia	0.0928619	0.177486	0.0223107	0.40588	0.0112692	0.906114	0.222476	0.940238	0.0568469	0.456084
Naive	0.000253976	0.000682123	0.0916104	0.0632242	0.85104	0.281768	0.000783225	0.165164	0.00174725	0.397376
Neuroblastoma	0.0110219	0.000431204	0.122778	0.731276	0.0204324	0.0100201	0.0691177	0.00100811	0.271831	0.0383734
Neuron	3.65036e-06	6.72377e-05	0.0235321	0.47104	0.573484	0.485855	0.734362	0.0520555	0.000216389	0.820131
NK	0.05175	0.855132	2.3573e-08	0.738411	0.44287	0.706514	0.333936	0.316969	0.337109	0.558664
NPC	0.38212	0.347432	0.0628615	0.751753	0.605261	0.0597386	0.692185	0.732076	0.69406	0.861424
NSC	6.83637e-06	0.503946	0.0602364	0.206801	5.44192e-08	0.00315572	0.499449	0.969855	0.246104	0.858347
Ovarium	0.350461	0.344827	0.705198	0.373279	0.313597	0.0139986	0.0245036	2.10217e-06	0.00108212	0.0521059
Patient sample	0.405515	0.470367	0.231672	0.869654	0.0235571	0.72243	0.61339	0.318909	0.182836	0.447226
Primary	0.000378825	0.0502894	0.0299962	0.287243	0.0146006	0.000225452	0.521683	0.134935	0.0357151	0.228843
Primed	0.000684655	0.000124742	0.0715691	1.10969e-05	0.439007	0.557315	1.23351e-06	0.00723009	0.0027893	0.0819624
Prostate	0.524048	0.360812	0.213979	0.303881	0.135668	0.0027642	0.019696	0.0221797	0.000207548	0.62767
PSC derived	5.96739e-05	0.352349	0.00297276	0.197339	0.114903	0.384724	0.104696	0.172932	0.709025	0.960785
Renal Cell	0.314145	4.42902e-05	0.170525	0.278391	0.695764	0.0614008	0.603134	0.392173	0.993491	0.342862
Retinal cell	0.480025	0.272357	0.428178	0.52373	0.231261	5.12396e-05	0.259947	0.0775121	0.0296726	0.0838326
Sarcoma	0.000232816	0.194628	0.493136	0.867327	0.000100014	0.647091	0.163403	0.176771	0.0531803	0.148448
T lymphocyte	0.0232172	0.571153	0.000964636	0.610502	0.270573	0.380387	0.825815	0.915854	0.030744	0.376022
Uveal melanoma	0.0436125	1.91459e-09	4.99297e-07	0.0140263	0.799139	0.00472597	0.00878905	0.00196765	0.0253687	0.132695

### Sheet: ANCOVA greenlist regions, human
Association to main meta-factors
	PC1 (40.03 %)	PC2 (11.219 %)	PC3 (7.344 %)	PC4 (4.918 %)	PC5 (3.606 %)	PC6 (2.457 %)	PC7 (1.971 %)	PC8 (1.731 %)	PC9 (1.532 %)	PC10 (1.501 %)
Cell line	0.586374	5.80829e-08	8.87774e-13	7.88187e-06	0.00543641	3.55153e-06	0.292331	0.0667068	0.00118862	0.997268
Ab host organism	0.0894122	0.0115711	5.35544e-08	0.00570325	0.0305287	0.00654328	0.51488	0.00402212	0.119257	0.215363
Ab host organism	0.615431	0.00983109	7.56226e-08	0.0107664	0.00412502	0.000296046	0.147094	0.0114437	0.202742	0.707177
Ab brand	0.11455	0.0394716	5.50441e-07	0.0193269	0.00692758	0.00110312	0.13933	0.0157216	0.235322	0.344708
CnR protocol	0.944108	0.667085	0.258483	0.25035	0.315716	0.00042042	0.032472	0.59945	0.974842	0.794145
Lab	0.704247	0.527493	0.921954	0.842855	0.651539	0.876698	0.604002	0.88841	0.577699	0.878994
Lab affiliation	0.704247	0.527493	0.921954	0.842855	0.651539	0.876698	0.604002	0.88841	0.577699	0.878994
No-antibody control	0.210761	0.0362091	6.09742e-09	0.0115628	0.212569	0.0585849	0.484663	0.179693	0.342462	0.565761
Library size	5.14498e-17	0.180183	0.0445167	0.746163	0.00429154	0.72279	0.0526057	0.0646784	0.498267	0.897557
Bias towards specif cell types
	PC1 (40.03 %)	PC2 (11.219 %)	PC3 (7.344 %)	PC4 (4.918 %)	PC5 (3.606 %)	PC6 (2.457 %)	PC7 (1.971 %)	PC8 (1.731 %)	PC9 (1.532 %)	PC10 (1.501 %)
Adenocarcinoma	0.968009	0.948308	0.0208824	0.0136375	0.23711	0.860799	0.439848	0.189859	0.026042	0.518166
AML	0.0016338	0.705276	0.148611	0.843875	0.00796822	0.0599049	0.520493	0.0577875	0.579763	0.570927
B lymphocyte	0.0348951	0.776513	0.737034	0.660207	0.647459	0.00627883	0.693534	0.809072	0.587268	0.907559
Bladder carcinoma	0.0411912	0.435241	4.88707e-05	0.000358119	0.735935	0.039244	0.0974209	0.308935	0.0391573	0.764207
Bone	0.289439	0.0130798	4.17936e-05	0.727349	0.113947	0.184204	0.0713424	0.216143	0.107596	0.485143
Brain	0.13292	0.00622898	0.000469021	0.181491	0.309374	0.0160289	0.801051	0.397862	0.491114	0.955351
Breast	0.562193	0.756947	0.69079	0.361723	0.0349453	0.87282	0.650266	0.0595453	0.502299	0.185602
Breast cancer	0.688331	0.518229	0.516936	0.860892	0.282117	0.659494	0.2985	0.0102862	0.0691516	0.569916
CAR T cell	0.0278568	0.000192787	0.376765	0.000106576	0.000596424	0.598489	0.00799385	0.0931369	0.185249	0.665102
Carcinoma	0.392189	0.587849	0.000106426	0.844863	0.320076	0.29992	0.119959	0.0356671	0.175065	0.619922
CD34	0.0715635	0.494005	0.140699	0.223191	0.00292441	0.337474	0.290469	0.00259174	0.0210374	0.272658
Cervix	0.1577	0.987776	0.0265418	0.344642	0.0799679	0.726627	0.384332	0.0105509	7.8706e-08	0.920134
Chondrocyte	0.132556	0.486114	0.564203	0.249278	0.199942	0.324027	0.00363549	0.00898066	0.648264	0.960198
Colorectal	0.467353	0.487343	0.00471322	0.736664	0.386649	0.276071	0.115443	0.0265291	0.00594329	0.477996
Embryo	0.00320206	0.119829	0.56611	8.04948e-08	0.492402	0.675564	0.350083	0.125442	0.299777	0.774218
Endometriotic	0.182381	0.026887	0.000190053	0.172684	9.43527e-05	0.0533095	0.921162	0.461854	0.519152	0.637464
Epithelial	0.837951	0.101506	0.00132015	0.617596	0.0433268	0.679203	0.434554	0.0696368	0.213532	0.59264
Erythroid Progenitor	0.744924	0.0322232	0.00188116	0.13782	0.0137397	0.489902	0.416895	0.348186	0.353944	0.971931
ESC	0.00074879	0.300937	0.011582	0.104061	0.052198	0.847734	0.114894	0.00107949	0.271623	0.523798
Ewings sarcoma	0.976029	0.195169	0.727263	0.000428237	0.103683	0.530909	0.664267	0.0102067	0.420894	0.984297
Fibroblast	0.000308239	0.109491	0.0621492	0.99326	0.114647	0.0257719	0.0814239	0.314854	0.0684044	0.654089
Glioblastoma	0.366677	0.490317	0.000152018	0.0417865	0.185355	0.793437	0.785301	0.254752	0.00631005	0.712541
Glioma	0.282779	0.252932	0.566894	0.0592529	0.00417029	0.861954	0.238947	0.000127181	0.0903809	0.551269
Hepatocellular carcinoma	0.139923	0.166569	0.228647	0.469507	0.516142	0.00035338	0.769526	0.00543952	0.00780216	0.594351
Hodgkin lymphoma	0.025458	0.121049	0.0143307	0.539907	0.180104	0.0119659	0.849461	0.940704	0.0959537	0.498955
hPSC	0.00393921	0.14649	0.418312	0.352091	0.124828	0.368858	0.00100332	0.936183	0.0608489	0.400421
HSPC	0.710587	0.000460234	0.0502267	0.251759	0.129237	0.265833	0.400397	0.919439	0.0516204	0.779043
Immortalized	0.307568	0.567308	0.197186	0.00742096	0.811712	0.383634	0.30404	0.556412	0.697201	0.834439
iPS	0.0713447	0.00263187	0.323766	0.837807	0.907932	0.00171646	0.601552	0.18016	0.983395	0.750002
Islet	0.0482055	0.00578834	0.533472	0.000131935	0.361533	0.144856	0.0372337	0.117262	0.150233	0.583737
Keratinocyte	0.268501	0.000186063	4.81975e-08	1.44983e-09	0.538432	0.739504	0.966199	0.598522	0.0702381	0.954395
Kidney	0.45456	0.00328945	0.00116602	0.00269405	0.0467067	0.938333	0.111103	0.019893	0.112087	0.638893
Large cell lymphoma	0.00599987	0.953328	0.368283	0.471894	0.399607	0.00856349	0.218341	0.0234299	0.377156	0.482738
Leukemia	0.0593282	0.458168	0.356636	0.674772	0.271562	0.14571	0.182392	0.00603145	0.59423	0.39271
Lung	0.0135008	0.770999	0.000108943	0.00428372	0.00075292	0.132537	0.588156	0.826571	0.0145183	0.889253
Lymphoblast	0.392992	0.100423	0.41871	0.328687	0.0884078	0.132463	0.401294	0.0851965	0.42887	0.231891
Lymphoblastic leukemia	0.794679	0.398831	0.227812	0.409955	0.43791	0.0386632	0.0995403	0.991007	0.71376	0.474045
Lymphoma	0.0753282	0.207849	0.183296	0.551601	0.417299	0.00069039	0.307011	0.231415	0.216493	0.711774
Melanocyte	0.198633	0.471728	0.0146615	3.78573e-22	6.84094e-05	1.62705e-06	0.00177943	0.000244377	0.353248	0.379235
Melanoma	0.570876	0.475473	0.320913	9.85262e-31	3.70959e-18	4.79214e-08	0.186368	2.01104e-09	0.288694	0.25811
Merkel cell carcinoma	0.632846	0.0669602	0.763483	0.108363	0.498976	0.165261	0.397537	0.699801	0.667055	0.761026
Muscle	1.30094e-05	0.797122	0.0436658	0.391613	0.452371	0.00303761	0.537626	0.031658	0.548455	0.0249015
Myeloid dendritic cells	0.227945	0.389512	0.00538747	0.394403	0.0167449	0.325544	0.00636277	0.000139093	0.23063	0.593486
Myeloid leukemia	0.19721	0.014854	0.835689	0.00160814	0.0722525	5.25721e-06	0.270467	9.7518e-05	0.370816	0.817187
Naive	0.00377572	0.0103521	0.976381	0.21781	0.312972	0.264134	0.721024	0.806323	0.228428	0.693913
Neuroblastoma	0.299683	2.41636e-06	0.00270417	0.930132	0.153601	0.578905	0.0793901	0.713386	0.390055	0.507743
Neuron	0.0425193	0.0389743	0.601268	0.836173	0.78645	0.00245227	0.418367	0.397575	0.493368	0.457438
NK	0.760248	0.0263317	8.65705e-06	0.532176	0.0161958	0.148312	0.167785	0.0533844	0.0459585	0.181105
NPC	0.0223127	0.000644829	0.514707	0.0305926	0.0875592	0.171847	0.701725	0.172251	0.506135	0.611275
NSC	8.66512e-11	0.0261437	0.707214	0.0377723	0.884168	0.00415194	3.66033e-07	0.182799	0.225803	0.0721191
Ovarium	0.495423	0.538439	6.30845e-08	0.246076	0.221273	0.0437857	0.125911	0.0226844	0.407182	0.865281
Patient sample	0.459151	0.0129405	5.06087e-05	2.87703e-08	0.206146	0.0844949	7.21605e-05	0.000536877	0.128769	0.452096
Primary	0.101611	0.00125979	0.124268	0.0227803	0.177931	0.0292913	0.132483	0.786983	0.230928	0.600603
Primed	0.00837694	0.09537	0.455475	0.0705554	0.929012	0.390625	0.712871	0.549323	0.521284	0.800798
Prostate	0.540155	0.0594831	1.35329e-05	0.0509222	0.0551133	0.362138	0.796531	0.242998	0.662569	0.831763
PSC derived	0.969237	0.47818	0.567936	3.39129e-09	0.00581363	0.00281857	0.647741	0.947552	0.6584	0.792764
Renal Cell	0.572652	0.140253	1.15742e-05	0.00330905	6.8577e-06	0.00423093	0.0643282	0.0943945	0.0110667	0.973064
Retinal cell	0.291346	0.00814949	0.00110492	0.161979	0.013037	0.33908	0.903855	0.00407257	0.467635	0.692521
Sarcoma	0.00611373	0.561553	0.00294504	0.000378174	0.0362775	0.0070554	0.456283	0.284171	0.579704	0.89389
T lymphocyte	0.0526572	0.625585	0.0758834	0.0921297	0.0760404	0.0774303	0.0413055	0.000411055	0.0834445	0.678281
Uveal melanoma	0.313833	0.215615	1.41623e-05	0.0981347	0.00167138	0.107285	0.0864534	7.46467e-12	0.011974	0.933691
